# VeChat: Correcting errors in long reads using variation graphs

**DOI:** 10.1101/2022.01.30.478352

**Authors:** Xiao Luo, Xiongbin Kang, Alexander Schönhuth

## Abstract

Error correction is the canonical first step in long-read sequencing data analysis. The current standard is to make use of a consensus sequence as a template. However, in mixed samples, such as metagenomes or organisms of higher ploidy, consensus induced biases can mask true variants affecting haplotypes of lower frequencies, because they are mistaken as errors.

The novelty presented here is to use graph based, instead of sequence based consensus as a template for identifying errors. The advantage is that graph based reference systems also capture variants of lower frequencies, so do not mistakenly mask them as errors. We present VeChat, as a novel approach to implement this idea: VeChat distinguishes errors from haplotype-specific true variants based on variation graphs, which reflect a popular type of data structure for pangenome reference systems. Upon initial construction of an ad-hoc variation graph from the raw input reads, nodes and edges that are due to errors are pruned from that graph by way of an iterative procedure that is based on principles from frequent itemset mining. Upon termination, the graph exclusively contains nodes and edges reflecting true sequential phenomena. Final re-alignments of the raw reads indicate where and how reads need to be corrected.

Extensive benchmarking experiments demonstrate that PacBio and ONT reads corrected by VeChat contain 4 to 15, or, respectively, 2 to 10 times less errors than when corrected state of the art approaches. VeChat is implemented in an easy-to-use open-source tool and publicly available at https://github.com/HaploKit/vechat.
