## Supplemental Table 1 for "VeChat: Correcting errors in long reads using variation graphs"

### Sheet: S1-Genomes of simulated data
		Polyploid genome data						Metagenome dataset (Low complexity)				Metagenome dataset (High complexity)
								Low complexity	SpeciesNames	mANI		High complexity	SpeciesNames	mANI		SpeciesNames	StrainNumber
	ploidy=2							GCF_000758265.1	Achromobacter xylosoxidans	98.4337		GCF_000758265.1	Achromobacter xylosoxidans	98.4313		Methanosarcina mazei	5
		Assembly(NCBI)	ANI(%)					GCF_000967095.2	Achromobacter xylosoxidans	98.4337		GCF_000967095.2	Achromobacter xylosoxidans	98.4313		Methanosarcina barkeri	5
		GCA_000005845.2_ASM584v2	98					GCF_000165925.1	Bacillus atrophaeus	98.4259		GCF_000015885.1	Actinobacillus pleuropneumoniae	98.5821		Methanococcus maripaludis	5
		GCA_002058765.1_ASM205876v1						GCF_000385965.2	Bacillus atrophaeus	98.4259		GCF_000016685.1	Actinobacillus pleuropneumoniae	98.6574		Xanthomonas albilineans	5
								GCF_000408885.1	Bacillus licheniformis	98.901		GCF_000020405.1	Actinobacillus pleuropneumoniae	98.6574		Xylella fastidiosa	5
	ploidy=3							GCF_000746885.1	Bacillus licheniformis	98.901		GCF_000163615.2	Aggregatibacter actinomycetemcomitans	97.5348		Riemerella anatipestifer	4
								GCF_000155085.1	Clostridium sporogenes	95.1602		GCF_000241025.1	Aggregatibacter actinomycetemcomitans	99.5437		Paenibacillus polymyxa	4
		GCA_000005845.2_ASM584v2	96-98					GCF_000973705.1	Clostridium sporogenes	95.1602		GCF_001191585.1	Aggregatibacter actinomycetemcomitans	99.5437		Alteromonas macleodii	4
		GCA_002058765.1_ASM205876v1						GCF_000093145.3	Comamonas testosteroni	92.7118		GCF_000020585.3	Alteromonas macleodii	98.5069		Pseudomonas chlororaphis	4
		GCA_010725135.1_ASM1072513v1						GCF_000168855.1	Comamonas testosteroni	92.7118		GCF_000310085.1	Alteromonas macleodii	99.9888		Arcobacter butzleri	3
								GCF_000367725.2	Coxiella burnetii	99.1961		GCF_000439555.1	Alteromonas macleodii	98.512		Citrobacter freundii	3
	ploidy=4							GCF_000767035.1	Coxiella burnetii	99.1961		GCF_000439575.1	Alteromonas macleodii	99.9888		Ralstonia solanacearum	3
								GCF_000971605.1	Flavobacterium psychrophilum	99.8881		GCF_000011945.1	Anaplasma marginale	98.8784		Aggregatibacter actinomycetemcomitans	3
		GCA_000005845.2_ASM584v2	96-99					GCF_000971645.1	Flavobacterium psychrophilum	99.8858		GCF_000495495.1	Anaplasma marginale	98.8784		Actinobacillus pleuropneumoniae	3
		GCA_002058765.1_ASM205876v1						GCF_000092585.1	Mycoplasma gallisepticum	98.5451		GCF_000014025.1	Arcobacter butzleri	97.3556		Rhodococcus erythropolis	3
		GCA_010725135.1_ASM1072513v1						GCF_000286695.1	Mycoplasma gallisepticum	98.5451		GCF_000215345.2	Arcobacter butzleri	97.3347		Mycoplasma gallisepticum	3
		GCA_010724935.1_ASM1072493v1						GCF_000454045.1	Rhodococcus erythropolis	98.6766		GCF_000284355.1	Arcobacter butzleri	97.3556		Anaplasma marginale	2
								GCF_000696675.1	Rhodococcus erythropolis	98.6766		GCF_000165925.1	Bacillus atrophaeus	98.4284		Rhodopseudomonas palustris	2
								GCF_000147775.2	Sinorhizobium meliloti	98.9638		GCF_000385965.2	Bacillus atrophaeus	98.4284		Streptococcus thermophilus	2
								GCF_000304415.1	Sinorhizobium meliloti	98.9638		GCF_000217835.1	Bacillus coagulans	94.8945		Pseudomonas mendocina	2
												GCF_001039495.1	Bacillus coagulans	94.8945		Chlamydia muridarum	2
												GCF_000408885.1	Bacillus licheniformis	79.0033		Propionibacterium freudenreichii	2
												GCF_000017885.1	Bacillus pumilus	78.7105		Methanobacterium formicicum	2
								SpeciesNames	StrainNumber			GCF_000709755.1	Bartonella bacilliformis	99.097		Bifidobacterium bifidum	2
								Sinorhizobium meliloti	2			GCF_000709775.1	Bartonella bacilliformis	99.097		Clostridium perfringens	2
								Rhodococcus erythropolis	2			GCF_000273525.1	Bifidobacterium bifidum	98.9725		Comamonas testosteroni	2
								Mycoplasma gallisepticum	2			GCF_001281345.1	Bifidobacterium bifidum	98.9725		Bacillus atrophaeus	2
								Comamonas testosteroni	2			GCF_000006685.1	Chlamydia muridarum	98.9681		Bartonella bacilliformis	2
								Clostridium sporogenes	2			GCF_000175535.1	Chlamydia muridarum	98.9681		Achromobacter xylosoxidans	2
								Achromobacter xylosoxidans	2			GCF_000521945.1	Citrobacter freundii	93.0731		Xenorhabdus bovienii	2
								Bacillus atrophaeus	2			GCF_000783995.1	Citrobacter freundii	93.0731		Mannheimia haemolytica	2
								Bacillus licheniformis	2			GCF_001037495.1	Citrobacter freundii	87.166		Vibrio nigripulchritudo	2
								Coxiella burnetii	2			GCF_000009685.1	Clostridium perfringens	98.3932		Clostridium sporogenes	2
								Flavobacterium psychrophilum	2			GCF_000013285.1	Clostridium perfringens	98.3932		Bacillus coagulans	2
												GCF_000155085.1	Clostridium sporogenes	95.13		Bacillus licheniformis	1
												GCF_000973705.1	Clostridium sporogenes	95.13		Bacillus pumilus	1
								mANI: max ANI value between the query genome and all other genomes				GCF_000093145.3	Comamonas testosteroni	92.7118
												GCF_000168855.1	Comamonas testosteroni	92.7118
												GCF_000376645.1	Mannheimia haemolytica	98.8556
												GCF_000427275.1	Mannheimia haemolytica	98.8556
												GCF_000762265.1	Methanobacterium formicicum	98.5739
												GCF_000953115.1	Methanobacterium formicicum	98.5739
												GCF_000011585.1	Methanococcus maripaludis	96.9337		mANI: max ANI value between the query genome and all other genomes
												GCF_000016125.1	Methanococcus maripaludis	91.5394
												GCF_000017225.1	Methanococcus maripaludis	91.0069
												GCF_000018485.1	Methanococcus maripaludis	91.5394
												GCF_000220645.1	Methanococcus maripaludis	96.9337
												GCF_000969985.1	Methanosarcina barkeri	91.5047
												GCF_000970025.1	Methanosarcina barkeri	99.3674
												GCF_000970065.1	Methanosarcina barkeri	99.3674
												GCF_000970305.1	Methanosarcina barkeri	86.5671
												GCF_001027005.1	Methanosarcina barkeri	99.2787
												GCF_000007065.1	Methanosarcina mazei	98.7948
												GCF_000970165.1	Methanosarcina mazei	99.1706
												GCF_000970185.1	Methanosarcina mazei	98.558
												GCF_000970225.1	Methanosarcina mazei	98.7948
												GCF_000970245.1	Methanosarcina mazei	99.1706
												GCF_000025385.1	Mycoplasma gallisepticum	98.3454
												GCF_000092585.1	Mycoplasma gallisepticum	98.5451
												GCF_000286695.1	Mycoplasma gallisepticum	98.5451
												GCF_000146875.3	Paenibacillus polymyxa	89.8088
												GCF_000237325.1	Paenibacillus polymyxa	94.715
												GCF_000597985.1	Paenibacillus polymyxa	99.7423
												GCF_000785455.1	Paenibacillus polymyxa	99.7423
												GCF_000091725.1	Propionibacterium freudenreichii	98.8892
												GCF_000940845.1	Propionibacterium freudenreichii	98.8892
												GCF_000264555.1	Pseudomonas chlororaphis	98.6695
												GCF_000281915.1	Pseudomonas chlororaphis	95.2952
												GCF_000698865.1	Pseudomonas chlororaphis	98.6695
												GCF_000761195.1	Pseudomonas chlororaphis	97.1546
												GCF_000016565.1	Pseudomonas mendocina	88.2093
												GCF_000204295.1	Pseudomonas mendocina	88.2093
												GCF_000009125.1	Ralstonia solanacearum	91.2865
												GCF_000825805.1	Ralstonia solanacearum	96.9302
												GCF_001373335.1	Ralstonia solanacearum	96.9302
												GCF_000454045.1	Rhodococcus erythropolis	98.6991
												GCF_000696675.1	Rhodococcus erythropolis	98.6991
												GCF_000975175.1	Rhodococcus erythropolis	98.695
												GCF_000177255.2	Rhodopseudomonas palustris	90.0617
												GCF_000195775.1	Rhodopseudomonas palustris	90.0617
												GCF_000183155.1	Riemerella anatipestifer	99.4059
												GCF_000295655.1	Riemerella anatipestifer	99.5598
												GCF_000734055.1	Riemerella anatipestifer	99.5598
												GCF_001051115.1	Riemerella anatipestifer	99.4059
												GCF_000011825.1	Streptococcus thermophilus	98.7377
												GCF_000971665.1	Streptococcus thermophilus	98.7377
												GCF_000723765.1	Vibrio nigripulchritudo	96.8487
												GCF_000801275.2	Vibrio nigripulchritudo	96.8487
												GCF_000087965.2	Xanthomonas albilineans	98.9796
												GCF_000962995.1	Xanthomonas albilineans	98.841
												GCF_000963055.1	Xanthomonas albilineans	99.4047
												GCF_000963065.1	Xanthomonas albilineans	99.4047
												GCF_000963155.1	Xanthomonas albilineans	98.841
												GCF_000027225.1	Xenorhabdus bovienii	94.4108
												GCF_000973125.1	Xenorhabdus bovienii	94.4108
												GCF_000006725.1	Xylella fastidiosa	96.5834
												GCF_000007245.1	Xylella fastidiosa	98.6849
												GCF_000019325.1	Xylella fastidiosa	98.1168
												GCF_000698805.1	Xylella fastidiosa	98.4019
												GCF_000698825.1	Xylella fastidiosa	98.6849

### Sheet: S2-Genomes of real data
		Real sequencing data sets
		Yeast pseudo-diploid genome data						Mock community : natural whey starter culture data (NWC).						Mock community : Microbial 10-plex data.
		Strains	ANI(%)
		N44	98.4					Strains	GenBank no	ANI between two strains in the same species (%)				Species Names (No. of strains)	Strain Names	ANI between two strains in the same species (%)
		CBS432												Bacillus cereus (1)	Bacillus_cereus_ATCC_14579
		URL:https://yjx1217.github.io/Yeast_PacBio_2016/data/						Streptococcus thermophilus isolate NWC 1 1	CP029252.1	99.99				Escherichia coli (2)	Escherichia_coli_str_K-12_substr_MG1655	98.5
															Escherichia_coli_W_ATCC_9637
								Streptococcus thermophilus isolate NWC 2 1	CP031021.1					Klebsiella pneumoniae(1)	Klebsiella_pneumoniae_str_ATCC_BAA-2146
														Listeria monocytogenes(1)	Listeria_monocytogenes_str_CFSAN008100
								Lactobacillus delbrueckii subsp.lactis isolate NWC 1 2	CP029250.1	99.24				Neisseria meningitidis(1)	Neisseria_meningitidis_FAM18
														Shigella sonnei(1)	Shigella_sonnei_str_CFSAN030807
								Lactobacillus delbrueckii subsp.lactis isolate NWC 2 2	CP031023.1					Staphylococcus aureus(2)	Staphylococcus_aureus_HPV107	97.5
															Staphylococcus_aureus_subsp_aureus_str_ATCC_25923
								Lactobacillus helveticus isolate NWC 2 4	CP031018.1	98.03
								Lactobacillus helveticus isolate NWC 2 3	CP031016.1
